# Are new beta-lactamases posing a potential future threat?

**DOI:** 10.1101/2025.02.14.638215

**Authors:** Patrik Mlynarcik, Veronika Zdarska, Milan Kolar

**Affiliations:** Department of Microbiology, Faculty of Medicine and Dentistry, Palacký University Olomouc, Czech Republic

**Author notes:** Corresponding author: Patrik Mlynarcik, Ph.D., Department of Microbiology, Faculty of Medicine and Dentistry, Palacky University Olomouc, Hnevotinska 3, 779 00 Olomouc, Czechia.

**Keywords:** antimicrobial resistance, beta-lactamases, horizontal gene transfer, public health

## Abstract

Antimicrobial resistance, a significant and escalating public health threat, has extended its reach beyond healthcare settings to diverse environments such as urban beaches, wastewater plants, and household pets. A recent study even found bacteria in permafrost with genes encoding beta-lactamases, enzymes that confer resistance to beta-lactam antibiotics. Our previous study identified 2340 potential beta-lactamases across 673 bacterial genera, with only 139 of these enzymes sharing more than 70% amino acid identity with known beta-lactamases. This study underscores the critical and widespread distribution of potential beta-lactamases across different bacterial genera, regions, and hosts. The role of horizontal gene transfer and mobile genetic elements in spreading antibiotic resistance is of utmost importance, highlighting the gravity of the situation and the urgent need for monitoring and research.
