## Supplemental Table 1 for "Are new beta-lactamases posing a potential future threat?"

### Sheet: List1
Table S1. Summary of putative beta-lactamases in various bacterial classes
Bacterial classes	Bacterial genera	Putative B-L class	Flanking proteins	Orientation	Size (AA)	Country	Host/isolation source	GenPeptID/Identity	Genbank accession number
Actinomycetes	Mycobacterium	A	transporter=RNA polymerase sigma70	< < >	308	ND	ND	AGZ49184.1 (79% identity over 300 amino acids with BlaC)	CP006835
	Mycobacterium	A	alanine dehydrogenase=MCE family protein	> < <	296	ND	ND	QZA10770.1 (70.8% identity over 294 amino acids with MFO-1)	CP080998
	Mycobacteroides	A	Peptidyl-prolyl cis-trans isomerase B=Bifunctional (p)ppGpp synthase/hydrolase relA	> > <	289	ND	fish (animal)	QCH24332.1 (86.5% identity over 289 amino acids with MAB-1)	CP024633
	Mycolicibacterium	A	peptidase M16=hypothetical protein	> > <	292	ND	ND	BBX36373.1 (70.3% identity over 290 amino acids with BlaS)	AP022567
	Mycolicibacterium	B	ND	<	248	ND	animal	WP_159235285.1 (87.4% identity over 245 amino acids with IMP-79)	NZ_CACSIP010000071
	Nocardia	A	ND	<	311	France	ND	WOC22947.1 (88.5% identity over 279 amino acids with AST-1)	OR515607
	Nocardiopsis	A	class A beta-lactamase=hypothetical protein	> > >	318	China	human	ASU58880.1 (74% identity over 254 amino acids with R39-1)	CP022434
	Nocardiopsis	A	LysR family transcriptional regulator=class A beta-lactamase	< > >	306	China	human	ASU58879.1 (72.5% identity over 305 amino acids with R39-1)	CP022434
	Streptomonospora	A	FAD-dependent oxidoreductase=Lrp/AsnC family transcriptional regulator	> > <	308	China: South China Sea	environment	WAE74644.1 (70% identity over 260 amino acids with R39-1)	CP113264
	Streptomyces	D	acyltransferase=peptidase S11	< < <	277	Vietnam	ND	RBL86487.1 (80% identity over 270 amino acids with OXA-114)	QLNH01000707
Alphaproteobacteria	Alloyangia	A	LysR family transcriptional regulator=ribonuclease BN	< > <	293	South Korea	environment	AWI82867.1 (88.7% identity over 293 amino acids with RCP-1)	CP022189
	Brucella	C	LysR substrate-binding domain-containing protein=glutathione S-transferase	< > <	389	USA	wood	ND (84.9% identity over 390 amino acids with OCH-10)	DDPJ01000007
	Brucella	D	glutamine synthetase family protein=DUF2267 domain-containing protein	< > <	275	USA	imported fresh produce (food)	WP_273727779.1 (86.6% identity over 275 amino acids with OXA-919)	NZ_JAQNAJ010000005
	Caulobacter	B	5,10-methylenetetrahydrofolate reductase=homocysteine S-methyltransferase	> > >	334	ND	soil	ADG09779.1 (83.8% identity over 265 amino acids with CAU-1)	CP002008
	Mesorhizobium	A	LysR family transcriptional regulator=metalloregulator ArsR/SmtB family transcription factor	< > <	297	USA	environment	WP_183432278.1 (88.2% identity over 297 amino acids with PAD-1)	NZ_JACHWN010000006
	Novosphingobium	A	DNA polymerase III subunit gamma/tau=2Fe-2S iron-sulfur cluster-binding protein	< < <	313	ND	fresh water	WP_097091618.1 (81.4% identity over 296 amino acids with SGM-4)	NZ_OBMU01000001
	Ochrobactrum	D	DUF2267 domain-containing protein=glutamine synthetase family protein	> < >	275	Senegal	chimpanzee (animal)	WP_187548517.1 (87.3% identity over 275 amino acids with OXA-919)	JAAPBC010000000, JAAVWX010000002, NZ_JACJUO010000002
	Phyllobacterium	A	LysR family transcriptional regulator=DUF475 domain-containing protein	< > >	298	China	plant	WP_105745243.1 (81.5% identity over 297 amino acids with PAD-1)	NZ_PVBR01000028
	Pseudovibrio	A	transcriptional regulator, LysR family=phosphonate monoester hydrolase	< > <	296	USA	marine animal	EEA96374.1 (77% identity over 295 amino acids with PSV-1)	DS996805
	Rhizorhapis	A	DNA polymerase III subunit gamma/tau=2Fe-2S iron-sulfur cluster-binding protein	< < <	313	Italy	soil	HKX35218.1 (83.5% identity over 296 amino acids with SGM-4)	DATEFM010000000
	Shinella	A	ND	>	297	ND	environment	QLD99531.1 (85% identity over 313 amino acids with BKC-2)	MT661613
	Shinella	A	ND	>	298	ND	environment	QLD99530.1 (84.2% identity over 297 amino acids with GPC-1)	MT661612
	Sphingobium	A	ferredoxin=DNA polymerase III gamma and tau subunit	> > >	309	ND	ND	AMK23411.1 (89.3% identity over 309 amino acids with SGM-4)	CP005083
	Sphingobium	A	DNA polymerase III subunit gamma/tau=2Fe-2S iron-sulfur cluster-binding protein	< < <	323	China	environment	WP_037515250.1 (78.2% identity over 326 amino acids with SGM-6)	NZ_AKIB01000116
	Sphingomonas	A	2Fe-2S iron-sulfur cluster-binding protein=DNA polymerase III subunit gamma/tau	> > >	321	Germany	soil	MEG8221662.1 (79.6% identity over 319 amino acids with SGM-6)	JAPMIS010000050
	Sphingopyxis	B	LysR family transcriptional regulator=TonB family protein	< > >	288	Antarctica	environment	QCB54411.1 (86.8% identity over 288 amino acids with SSE-1)	CP039250
	Tardiphaga	D	acyl-CoA carboxylase subunit beta=EscU/YscU/HrcU family type III secretion system export apparatus switch protein	< < <	271	Greenland	environment	WP_143574249.1 (73.2% identity over 272 amino acids with OXA-1091)	NZ_CP041400
Bacilli	Aneurinibacillus	D	hypothetical protein=hypothetical protein	< < <	276	Japan	environment	WP_235356731.1 (73% identity over 274 amino acids with BED-1)	NZ_LGUG01000004
	Bacillus	A	DNA-binding response regulator=hypothetical protein	< < <	317	China	environment	QDZ74387.1 (76.9% identity over 316 amino acids with BcIII)	CP031778
	Bacillus	D	DUF1980 domain-containing protein=YcdB/YcdC domain-containing protein	< > >	269	China	environment	WP_163241238.1 (72.3% identity over 267 amino acids with BAT-1)	NZ_JAAIWN010000010
	Cytobacillus	D	hypothetical protein=PLP-dependent aminotransferase family protein	> < >	264	China	environment	URT68860.1 (86.7% identity over 264 amino acids with BOC-1)	CP098323
	Cytobacillus	D	ATP-binding protein (partial sequence)=hypothetical protein	> > >	272	China	soil	WP_151537400.1 (78.6% identity over 271 amino acids with BED-1)	NZ_WBOS01000025
	Domibacillus	D	hypothetical protein=hypothetical protein	> < <	254	Germany	ND	WP_244886805.1 (74.5% identity over 235 amino acids with BOC-1)	NZ_LQWY01000024
	Fictibacillus	D	PLP-dependent aminotransferase family protein	< >	263	India	water	WP_094254171.1 (75.3% identity over 235 amino acids with BOC-1)	NZ_NOII01000060
	Halalkalibacterium	D	large conductance mechanosensitive channel protein MscL=YwpF-like family protein	> < <	267	China	soil	MBV7319001.1 (89.9% identity over 266 amino acids with BSU-1)	JAHUBQ000000000
	Halalkalibacterium	D	YbxH family protein=cytochrome P450	> < >	269	China	soil	MBV7320005.1 (88.1% identity over 269 amino acids with BSD-1)	JAHUBQ000000000
	Halobacillus	D	DEAD/DEAH box helicase family protein=DUF262 domain-containing protein	> > >	270	ND	ND	WP_075038119.1 (77.5% identity over 267 amino acids with BAT-1)	NZ_FOSB01000015
	Jeotgalibacillus	D	hypothetical protein=helix-turn-helix domain-containing protein	< < <	265	USA	environment	WP_240733108.1 (70.5% identity over 261 amino acids with BOC-1)	NZ_SMZR01000005
	Jeotgalicoccus	A	ND (sequence containing partial TEM sequence)	>	133	ND	ND	AUY55208.1 (88.7% identity over 133 amino acids with TEM-P116)	KY659549
	Paenisporosarcina	D	aldo/keto reductase=S8 family peptidase	> < <	272	ND	ND	WP_108585870.1 (78.6% identity over 271 amino acids with BED-1)	NZ_QBUC01000006
	Peribacillus	A	Regulatory protein BlaR1	< >	311	ND	soil	CAH0277103.1 (76.6% identity over 303 amino acids with BlaP-2)	CAKKMG010000069
	Priestia	D	hypothetical protein=DUF4256 domain-containing protein	> > >	270	China	sediment	WP_078409031.1 (81.8% identity over 269 amino acids with BED-1)	NZ_KV917369
	Psychrobacillus	D	PLP-dependent aminotransferase family protein=VOC family protein	< > >	264	Spain	animal	WP_142540959.1 (70.4% identity over 233 amino acids with BOC-1)	NZ_VDGH01000018
	Sporosarcina	D	PLP-dependent aminotransferase family protein=hypothetical protein	< > <	265	USA	environment	WP_053435538.1 (89.8% identity over 265 amino acids with BOC-1)	NZ_LGUF01000007
	Streptococcus	A	RNA ligase	> <	314	ND	ND	CGG65551.1 (89.6% identity over 316 amino acids with BcIII-1)	CHRW01000082
Bacteroidia	Alistipes	A	mobilization protein=alkaline phosphatase family protein	> < <	322	India	human	MBE5686174.1 (83.7% identity over 318 amino acids with CfxA-2)	RKBL01000025
	Bacteroides	A	tRNA-Ser=mobilization protein	> > <	322	USA	human	UVS32091.1 (83.7% identity over 318 amino acids with CfxA-3)	CP103274
	Bacteroides	A	hypothetical protein	> <	315	China	human	RGE98026.1 (71.2% identity over 316 amino acids with CfxA-3)	QTUN01000023
	Parabacteroides	A	mobilization protein=tRNA-Ser	> < <	322	USA	human	UVS67385.1 (83.7% identity over 318 amino acids with CfxA-2)	CP103286
	Phocaeicola	A	tRNA-Ser=hypothetical protein	> > >	322	USA	human	USS67813.1 (83.7% identity over 318 amino acids with CfxA-5)	CP096965
Betaproteobacteria	Acidovorax	A	bacterial regulatory helix-turn-helix, lysR family protein=amino-acid N-acetyltransferase	< > <	301	USA	alga	AOG24022.1 (77.2% identity over 298 amino acids with CAE-1)	CP016447
	Aromatoleum	D	IS3 family transposase=electron transfer flavoprotein-ubiquinone oxidoreductase	< < <	261	China	environment	WRL48780.1 (70.9% identity over 258 amino acids with LCR-1)	CP141259
	Burkholderia	A	DUF805 domain-containing protein=LysR substrate-binding domain-containing protein	> < >	306	China	tree	UOB59593.1 (85.9% identity over 312 amino acids with PenB-4)	CP094460
	Burkholderia	D	acyltransferase=hypothetical protein	< < >	270	China	tree	UOB58049.1 (83.3% identity over 269 amino acids with OXA-1043)	CP094460
	Comamonas	D	IS3 family transposase (frameshifted)=site-specific integrase	< < >	256	France	rotting apple	WP_182328161.1 (83.9% identity over 255 amino acids with OXA-926)	NZ_CP058554
	Delftia	D	hypothetical protein=AMP-dependent synthetase and ligase	< < <	267	Germany	environment	ABX37173.1 (71% identity over 259 amino acids with OXA-926	CP000884
	Duganella	B	polyphenol oxidase family protein=polymorphic toxin-type HINT domain-containing protein	> > >	281	ND	ND	WP_090440801.1 (78.5% identity over 279 amino acids with SMB-1)	NZ_FOOF01000012
	Duganella	C	glutamate 5-kinase=class D beta-lactamase	> < <	387	South Korea	tree	WP_229259490.1 (74.7% identity over 375 amino acids with LRA10-1)	NZ_JAADJT010000007
	Chromobacterium	B	hypothetical protein=hypothetical protein	> < >	261	China	environment	AVG18029.1 (86.3% identity over 227 amino acids with CVI-1)	CP022344
	Janthinobacterium	B	M56 family metallopeptidase=tetratricopeptide repeat protein	> > <	314	Germany	water pond	WP_249936282.1 (80.7% identity over 300 amino acids with THIN-B)	NZ_CP049828
	Laribacter	D	7-cyano-7-deazaguanine synthase=HAD-IA family hydrolase	> > <	261	China	animal	WP_088860312.1 (71.9% identity over 260 amino acids with LCR-1)	NZ_JAJAXS010000002
	Massilia	C	hypothetical protein=class D beta-lactamase	> < <	378	China	environment	ATQ78809.1 (70.4% identity over 375 amino acids with LRA10-1)	CP024608
	Pandoraea	D	NAD(P)H:quinone oxidoreductase=hypothetical protein	> < >	284	ND	human	WP_150669648.1 (80.5% identity over 292 amino acids with OXA-1149)	NZ_CABPSB010000010
	Pseudoduganella	B	PEP-CTERM sorting domain-containing protein=polyphenol oxidase family protein	< < <	281	China	forest soil	WP_035374779.1 (78.6% identity over 280 amino acids with SMB-1)	NZ_KE384357
	Robbsia	A	aminotransferase=hypothetical protein	> < >	285	Germany	tree	WP_267847727.1 (72.5% identity over 284 amino acids with FONA-3)	NZ_JAPMXC010000001
	Thauera	D	hypothetical protein=class I SAM-dependent methyltransferase	> > >	276	Italy	environment	MCV2218984.1 (78.9% identity over 275 amino acids with OXA-3)	JANUXN010000015
Cyanophyceae	Amazonocrinis	D	adenylyl-sulfate kinase=50S ribosomal protein L11 methyltransferase	> > >	286	Brazil	environment	WP_198128773.1 (75.4% identity over 280 amino acids with NOD-1)	NZ_JAECZC010000108
	Aulosira	D	hypothetical protein=hypothetical protein	> < >	284	ND	ND	BAZ73679.1 (78.1% identity over 283 amino acids with NOD-1)	AP018307
	Calothrix	D	adenine deaminase C-terminal domain-containing protein=nucleoside phosphorylase	> < <	287	China	environment	WP_199322407.1 (70.9% identity over 237 amino acids with NOD-1)	NZ_JACJQG010000009
	Dendronalium	D	50S ribosomal protein L11 methyltransferase=nucleotidyl transferase AbiEii/AbiGii toxin family protein	< < <	288	Brazil	tree	WP_214437049.1 (77.5% identity over 289 amino acids with NOD-1)	NZ_JAECZA010000338
	Fremyella	D	hypothetical protein=alpha amylase catalytic region	< < >	284	ND	ND	BAY92865.1 (77.4% identity over 283 amino acids with NOD-1)	AP018233
	Leptolyngbya	D	hypothetical protein=RidA family protein	> < <	305	Netherlands	environment	WP_204150383.1 (76.9% identity over 238 amino acids with OXA-732)	NZ_JACSWB010000122
	Nostocales	D	hypothetical protein=DUF3854 domain-containing protein	> > <	284	Portugal	intertidal Fungi	MBE9054039.1 (82.3% identity over 283 amino acids with NOD-1)	JADEXK010000000
	Richelia	D	HEAT repeat domain-containing protein=PadR family transcriptional regulator	> > <	284	China	environment	WP_190602159.1 (77% identity over 283 amino acids with NOD-1)	NZ_CP021056
	Tolypothrix	D	cyclomaltodextrin glucanotransferase=polyphosphate:AMP phosphotransferase	< > <	284	USA	fresh water	UYD37365.1 (77.4% identity over 283 amino acids with NOD-1)	CP064879
Cytophagia	Pontibacter	B	hypothetical protein=peptidase M28	> < <	243	Russia: Pacific Ocean	animal	ARS37070.1 (71.5% identity over 242 amino acids with PKB-1)	CP021235
Deltaproteobacteria	Myxococcus	B	hypothetical protein=beta-lactamase	> > <	282	ND	ND	AKF84752.1 (75.2% identity over 266 amino acids with L1-62)	CP006003
Epsilonproteobacteria	Campylobacter	D	GNAT family N-acetyltransferase=aspartate 1-decarboxylase	> > <	258	France	environment	WP_139452855.1 (86.4% identity over 242 amino acids with OXA-493)	NZ_SBFC01000005
Flavobacteriia	Candidatus Ornithobacterium	A	Tyrosine recombinase XerC=DUF4468 domain-containing protein	< > >	294	ND	nasopharynx	CAI9429279.1 (84.7% identity over 294 amino acids with RASA-1)	OX579588
	Capnocytophaga	A	mobilization protein=mechanosensitive ion channel protein Msc	> > >	315	Japan	animal	GIJ97441.1 (71.5% identity over 316 amino acids with CfxA-6)	BOPK01000011
	Cloacibacterium	A	ATP-dependent helicase=hypothetical protein	> > >	294	USA	environment	AZI69648.1 (84% identity over 294 amino acids with RASA-1)	CP034157
	Elizabethkingia	D	IS110 family transposase=GNAT family N-acetyltransferase	< > >	274	Taiwan	human	UKY84509.1 (89% identity over 255 amino acids with OXA-209)	CP077754
	Empedobacter	B	carbon-nitrogen hydrolase=agmatine deiminase family protein	> > >	237	China	food	QES93072.1 (85.4% identity over 233 amino acids with EBR-3)	CP043634, CP104209
	Epilithonimonas	B	diphosphomevalonate decarboxylase=VOC family protein	> > >	291	United Kingdom	environment	WP_028123354.1 (91% identity over 288 amino acids with ESP-1)	NZ_AUAA01000046
	Flavobacterium	B	hypothetical protein=hypothetical protein	> < <	251	Switzerland	plant	WP_056073240.1 (77.8% identity over 243 amino acids with CHM-1)	NZ_LMPW01000015
	Chryseobacterium	A	hypothetical protein=hypothetical protein	> > >	292	China	soil	QWA39627.1 (83.2% identity over 292 amino acids with CGA-1)	CP075682
	Chryseobacterium	A	hypothetical protein=CGA/CIA family class A beta-lactamase	> < <	293	USA	human	AZA97469.1 (80.5% identity over 292 amino acids with CGA-1)	CP033912
	Chryseobacterium	B	VOC family protein=hypothetical protein	< < <	289	Chile	fish	WP_063969866.1 (87.9% identity over 288 amino acids with ESP-1)	NZ_LSHB01000026
	Chryseobacterium	B	VOC family protein=DUF1634 domain-containing protein	> > <	293	USA	human	AZA97178.1 (71.6% identity over 282 amino acids with GOB-44)	CP033912
	Chryseobacterium	B	VOC family protein=DUF1634 domain-containing protein	> > <	286	China	soil (environment)	QWA39889.1 (70.7% identity over 283 amino acids with GOB-8)	CP075682
	Chryseobacterium	D	APH(3') family aminoglycoside O-phosphotransferase	< <	274	China	human	WP_185213878.1 (89% identity over 255 amino acids with OXA-209)	NZ_JACLCV010000028
	Myroides	D	class D beta-lactamase OXA-347=DUF4197 domain-containing protein	< < <	274	China	human	WP_058699402.1 (89% identity over 255 amino acids with OXA-209)	NZ_CP013690
	Riemerella	D	DUF262 domain-containing protein=tetracycline-inactivating monooxygenase Tet(X)	> > >	274	China	animal	WP_014937122.1 (83.6% identity over 274 amino acids with OXA-209)	NZ_JAGFUR010000001
	Vaginella	D	hypothetical protein=hypothetical protein	< < <	274	ND	ND	WP_068599420.1 (72.9% identity over 255 amino acids with OXA-209)	NZ_LT593747
	Zobellia	B	alkaline phosphatase D family protein=GTPase	< < >	247	France	alga	WP_194526169.1 (74.9% identity over 243 amino acids with ZOG-1)	NZ_JADDXS010000005
Gammaproteobacteria	Acinetobacter	D	porin Omp33-36=excinuclease ABC subunit UvrA	< > <	265	Turkey	fish	WP_193890638.1 (76.4% identity over 250 amino acids with OXA-296)	NZ_JADEZY010000009
	Aeromonas	A	HTH-type transcriptional regulator PuuR=hypothetical protein	> > >	305	Vietnam	animal (sea cucumber)	NHH96256.1 (70.6% identity over 303 amino acids with BlaP-2)	VFBB01000012
	Aeromonas	C	IS91 family transposase=hypothetical protein	> > >	380	Japan	environment	BBT97416.1 (86.4% identity over 381 amino acids with PAC-1)	AP022282
	Aeromonas	D	beta-lactam sensor histidine kinase BlrB=cell envelope integrity protein CreD	> > >	264	Czech Republic	environment	WP_100294249.1 (86.2% identity over 261 amino acids with OXA-12)	NZ_PGGC01000095
	Arenimonas	B	hypothetical protein=MerR family transcriptional regulator	> > >	254	China	river	ND (77.9% identity over 253 amino acids with IMP-69)	JAPDUI010000054
	Cedecea	A	IS3 family transposase=hypothetical protein	< < <	285	ND	mosquito (animal)	WP_008460137.1 (89.1% identity over 285 amino acids with LAP-1)	NZ_JBBCPU010000048
	Cedecea	C	fumarate reductase subunit FrdD=hypothetical protein	> > >	381	USA	animal	PKA32584.1 (82.1% identity over 380 amino acids with CMY-190)	PIQM01000002
	Cellvibrio	B	VOC family protein=Na+/H+ antiporter subunit G	< < <	240	South Korea	riverbed	QEY11438.1 (93.3% identity over 239 amino acids with KHM-2)	CP031727
	Cellvibrio	B	VOC family protein=Na+/H+ antiporter subunit G	< < <	237	China	environment	WP_323813453.1 (90% identity over 239 amino acids with HMB-2)	NZ_JAYKKN010000001
	Enterobacter	A	transposase IS3/IS911 family protein=beta-lactam binding protein AmpH	< < <	285	USA	mosquito (animal)	EJF29815.1 (89.1% identity over 285 amino acids with LAP-1)	AKXM01000000
	Enterobacter	A	hypothetical protein=hypothetical protein	> < >	289	France	compost	QNK08911.1 (82.5% identity over 286 amino acids with PLA-6)	CP060418
	Enterobacter	C	hypothetical protein=transcriptional regulator	< < >	381	Japan	environment	BBS35486.1 (87.1% identity over 381 amino acids with ACT-96)	AP022133
	Enterobacter	C	LysR family transcriptional regulator=outer membrane lipoprotein Blc	< > >	382	USA	mosquito (animal)	EJF32819.1 (85.6% identity over 382 amino acids with CDA-1)	AKXM01000000
	Escherichia	A	ND	<	322	USA	human	MSL46857.1 (83.7% identity over 318 amino acids with CfxA-2)	WKRP01000318
	Fluoribacter	D	MerR family transcriptional regulator=M56 family metallopeptidase	< < <	267	USA	environment	WP_010652637.1 (74.8% identity over 266 amino acids with OXA-29)	NZ_CM001373
	Francisella	A	hypothetical protein=DNA/RNA endonuclease G	> > <	289	Costa Rica	animal	ND (90% identity over 289 amino acids with FPH-1)	CP006875
	Gibbsiella	A	glycoside hydrolase family 10 protein=hypothetical protein	< > <	285	Japan	animal	GAA3891504.1 (80.6% identity over 284 amino acids with GIL-1)	BAABDG010000002
	Klebsiella	A	LysR family transcriptional regulator=cation:proton antiporter	< > >	303	ND	ND	HBT0298485.1 (91.1% identity over 303 amino acids with L2-28)	DAGBUG010000135
	Klebsiella	C	membrane protein=LysR family transcriptional regulator	< < >	382	China	environment	AJZ87782.1 (85.9% identity over 382 amino acids with CDA-2)	CP011077
	Kluyvera	C	quaternary ammonium compound efflux SMR transporter SugE=LysR family transcriptional regulator AmpR	> < >	381	ND	ND	WP_062775989.1 (87.4% identity over 380 amino acids with ACT-118)	NZ_MWPR01000031, NZ_BCYS01000014
	Leclercia	C	type 1 fimbrial protein=M24 family metallopeptidase	> > <	381	United Arab Emirates	plant	URO00729.1 (72.9% identity over 380 amino acids with ACT-118)	CP098325
	Legionella	D	hypothetical protein=cell division protein FtsI	> < <	267	Canada	human	AMQ29463.1 (79.7% identity over 266 amino acids with OXA-29)	CP012019
	Lelliottia	C	hypothetical protein=LysR family transcriptional regulator	< < >	382	China	animal	ANG91222.1 (78.7% identity over 381 amino acids with ACT-22)	CP015774
	Marinagarivorans	B	hypothetical protein=hypothetical protein	> > >	246	Japan	environment	WP_236985995.1 (88.6% identity over 246 amino acids with IMP-39)	NZ_AP023086
	Paraferrimonas	B	hypothetical protein=hypothetical protein	> > >	252	Yellow Sea	environment	WP_163932745.1 (73.9% identity over 241 amino acids with TMB-1)	NZ_WINH01000007
	Phytobacter	A	methyl-accepting chemotaxis protein=tetratricopeptide repeat protein	> > <	285	Japan	human	WP_125125459.1 (79.2% identity over 284 amino acids with GIL-1)	NZ_AP018756
	Proteus	A	LysR family transcriptional regulator=Lrp/AsnC family transcriptional regulator	< > <	298	China	environment	WIF70411.1 (90.9% identity over 298 amino acids with CumA-3)	CP026364, CP126335
	Proteus	A	LysR family transcriptional regulator=AsnC family transcriptional regulator	< > <	295	South Korea	marine (environment)	QAV24841.1 (83.9% identity over 291 amino acids with CumA-5)	CP026364
	Pseudoalteromonas	A	exodeoxyribonuclease V subunit alpha=PhzF family phenazine biosynthesis protein	> > >	289	ND	seawater	TVU86455.1 (76.7% identity over 288 amino acids with CARB-3)	VNFF01000001
	Pseudomonas	B	RNA polymerase sigma factor RpoD=Fic family protein	> < >	243	Pakistan	hospital	RRV16274.1 (79.5% identity over 239 amino acids with PST-1)	RHQU01000004
	Pseudomonas	C	biotin/lipoyl-binding protein=tyrosine-type recombinase/integrase	> > >	396	China	cave sediment (environment)	UVJ43626.1 (92.2% identity over 396 amino acids with RSC1-1)	CP102951
	Psychrobacter	A	recombinase family protein=S-formylglutathione hydrolase	> < <	299	ND	seafood	WP_102076509.1 (78% identity over 296 amino acids with CARB-5)	NZ_CAJGZC010000017
	Shewanella	B	AarF/ABC1/UbiB kinase family protein=VOC family protein	> > >	260	Antarctica	marine sediment	UJL41205.1 (81.1% identity over 238 amino acids with SLB-1)	CP073588
	Stenotrophomonas	A	LysR family transcriptional regulator=cation:proton antiporter	< > >	304	China	soil	QKW55797.1 (81.1% identity over 302 amino acids with L2-28)	CP054931
	Stutzerimonas	B	DUF927 domain-containing protein=RNA polymerase sigma factor RpoD	< > <	244	China	landfill refuse	MCF6781386.1 (80.3% identity over 239 amino acids with PST-1)	JAKJKH010000003
	Thalassomonas	B	hypothetical protein=DUF1272 domain-containing protein	< > <	244	ND	ND	WP_281558023.1 (83.5% identity over 242 amino acids with VMB-1)	NZ_CANDNZ010000003
	Thalassotalea	B	hybrid sensor histidine kinase/response regulator=hypothetical protein	> < <	240	South Korea	environment (Sea water)	WP_290251132.1 (74.6% identity over 236 amino acids with GIM-2)	NZ_JAUFQL010000005
	Vibrio	B	IS30 family transposase=pyridoxamine 5'-phosphate oxidase family protein	> > >	250	China	food	WP_318122257.1 (85.8% identity over 240 amino acids with TMB-1)	NZ_JAWOSE010000005
	Xanthomonas	A	phospholipase C, phosphocholine-specific=LysR family transcriptional regulator AmpR	> < >	317	ND	ND	CAG2093388.1 (82.5% identity over 291 amino acids with XCC-16)	HG999364
Chitinophagia	Chitinophaga	A	non-ribosomal peptide synthetase=lantibiotic dehydratase	> > <	297	China	environment	UPK71067.1 (73.9% identity over 295 amino acids with CPA-1)	CP095855
	Chitinophaga	D	VWA domain-containing protein=glycine C-acetyltransferase	< < <	268	China	soil	UPK70559.1 (81.3% identity over 267 amino acids with CPD-1)	CP095855
	Chitinophaga	D	VWA domain-containing protein=glycine C-acetyltransferase	< < <	265	ND	ND	WP_090107363.1 (78.8% identity over 264 amino acids with CPD-1)	NZ_FOMK01000009
Chlorobiia	Chlorobaculum	D	hypothetical protein=DNA repair protein RecN	> < <	259	ND	ND	WP_041466248.1 (84.5% identity over 258 amino acids with OXA-1056)	NC_011027
Sphingobacteriia	Pedobacter	A	TetR/AcrR family transcriptional regulator=AMP-binding protein	< > >	303	Antarctica	soil	QNK63613.1 (78.5% identity over 302 amino acids with LUS-1)	CP060294
Legend: B-L - beta-lactamase. ND - not defined. AA - amino acid. Selected putative beta-lactamases with mobile genetic elements are shown in yellow.
